# Aurora vent field is a hotspot for microbial hydrogen oxidation in the Arctic Ocean

**DOI:** 10.64898/2026.02.17.706317

**Authors:** Emily Olesin Denny, Petra Hribovšek, Samuel I. Pereira, Claudio Argentino, Giuliana Panieri, Achim Mall, Francesca Vulcano, Runar Stokke, Eoghan P. Reeves, Ida H. Steen, Håkon Dahle

**Author notes:** Corresponding author: Emily Olesin Denny.

## Abstract

Molecular hydrogen (H_2_) is a widespread, energetically efficient reductant supporting microbial metabolism across most known ecosystems. Although seafloor hydrothermal vents are major energy providers for H_2_-oxidizing microorganisms, the diversity of H_2_ oxidation potential in H_2_-rich systems remains poorly constrained. Here, we use a metagenomic approach to, for the first time, assess the genome-resolved microbial energy conservation potential within hydrothermal deposits and sediments from the ice-covered, extraordinarily H_2_-rich Aurora Vent Field in the Arctic Ocean. Community-wide analysis revealed broad taxonomic representation of microorganisms with the potential to consume H₂ for energy conservation. Notably, we report the first genome belonging to the cosmopolitan Zetaproteobacteria genus *Mariprofundus* encoding the capacity for H_2_ oxidation. Additionally, novel, highly abundant Aquificota at Aurora encode uptake hydrogenases not previously characterized as central to H_2_ oxidation at deep sea vents. The encoded gene content of abundant taxa points to a preference for flexible rather than obligate lithotrophic energy metabolism. A substantial fraction of inferred H₂-oxidizing potential is associated with presumed heterotrophs, potentially enhancing carbon transfer efficiency within the Aurora microbial food web. Overall, this study sheds new light on the importance of H_2_ availability for shaping microbial communities in hydrothermal systems.

**Importance:** Hydrogen oxidation is a potent energy source for microorganisms that contributes to shaping and sustaining food webs in marine and terrestrial habitats, with particular importance in deep-sea chemosynthetic communities. This study provides detailed insights into how exceptionally high hydrogen availability at the Aurora Vent Field may influence microbial community structure, revealing that hydrogen oxidation potential is widespread among diverse, metabolically versatile taxa rather than obligate hydrogen oxidizers. Our findings refine current understanding of microbial energy flow and carbon cycling in hydrogen-rich hydrothermal systems. These results inform future efforts to model microbial food webs, predict ecosystem responses to changing geochemical conditions, and explore metabolic interactions in deep-sea chemosynthetic habitats more broadly.
