## Supplementary Data 1 for "Aurora vent field is a hotspot for microbial hydrogen oxidation in the Arctic Ocean"

### Sheet: Table S1
Supplementary Table S1. Metadata for seafloor microbial sampling on expedition HACON21
Cruise	Vessel	Super Station	Date	Dive Number	Latitude	Longitude	Depth	Dive Video Time Stamp	SampleType	Sample Type Number	BIO Box	Subsample Number	Full Sample Label	Name for Sequencing	Technical Replicates	Stored In	Storage Temp	Site	Location	Description
HACON21	Kron Prins Haakon	2	2021-10-07	ROV08	82.8971	-6.2562	3885	00:19:30	Rock	Rocc1	C	1.1	CAGE-KH-HACON21-02-ROV08-Rocc1.1	HACON21-ROV08-Rocc1.1	1	cryotube	-80C	Aurora	Enceladus	Active chimney of Enceladus, outermost mm
HACON21	Kron Prins Haakon	2	2021-10-07	ROV08	82.8971	-6.2562	3885	00:19:30	Rock	Rocc1	C	1.2	CAGE-KH-HACON21-02-ROV08-Rocc1.2	N/A	1	cryotube	-80C	Aurora	Enceladus	Active chimney of Enceladus, mm in from 1.1
HACON21	Kron Prins Haakon	2	2021-10-07	ROV08	82.8971	-6.2562	3885	00:19:30	Rock	Rocc1	C	1.3	CAGE-KH-HACON21-02-ROV08-Rocc1.3	N/A	1	cryotube	-80C	Aurora	Enceladus	Active chimney of Enceladus mm in from 1.2
HACON21	Kron Prins Haakon	2	2021-10-07	ROV08	82.8971	-6.2562	3885	00:19:30	Rock	Rocc1	C	1.4	CAGE-KH-HACON21-02-ROV08-Rocc1.4	N/A	1	cryotube	-80C	Aurora	Enceladus	Active chimney of Enceladus mm in from 1.3
HACON21	Kron Prins Haakon	2	2021-10-07	ROV08	82.8971	-6.2562	3885	00:19:30	Rock	Rocc1	C	1.5	CAGE-KH-HACON21-02-ROV08-Rocc1.5	N/A	1	cryotube	-80C	Aurora	Enceladus	Active chimney of Enceladus mm in from 1.4
HACON21	Kron Prins Haakon	2	2021-10-07	ROV08	82.8971	-6.2562	3885	00:19:30	Rock	Rocc1	C	1.6	CAGE-KH-HACON21-02-ROV08-Rocc1.6	N/A	1	cryotube	-80C	Aurora	Enceladus	Active chimney of Enceladus mm in from 1.5. Innermost.
HACON21	Kron Prins Haakon	2	2021-10-07	ROV08	82.8971	-6.2562	3885	00:19:30	Rock	Rocc1	C	1.B	CAGE-KH-HACON21-02-ROV08-Rocc1.B	N/A	1	cryotube	-80C	Aurora	Enceladus	bulk sample scrape of rock1.
HACON21	Kron Prins Haakon	2	2021-10-07	ROV08	82.8971	-6.2562	3885	00:19:30	Rock	Rocc1	C	1.In	CAGE-KH-HACON21-02-ROV08-Rocc1.In	N/A	2	cryotube	-80C	Aurora	Enceladus	bulk scrape of inside of rock1
HACON21	Kron Prins Haakon	2	2021-10-07	ROV08	82.8971	-6.2562	3885	00:19:30	Rock	Rocc2	C	2.out	CAGE-KH-HACON21-02-ROV08-Rocc2.Out	N/A	2	cryotube	-80C	Aurora	Enceladus	bulk scrape of outside. Smaller piece of active chimney of Enceladus.
HACON21	Kron Prins Haakon	2	2021-10-07	ROV08	82.8971	-6.2562	3885	00:19:30	Rock	Rocc3	C	3.out	CAGE-KH-HACON21-02-ROV08-Rocc3.Out	N/A	2	cryotube	-80C	Aurora	Enceladus	bulk scrape of outside. . Smaller piece of active chimney of Enceladus.
HACON21	Kron Prins Haakon	2	2021-10-07	ROV08	82.8971	-6.2562	3885	00:19:30	Rock	Rocc3	C	bulk	CAGE-KH-HACON21-02-ROV08-Rocc3.B	N/A	1	cryotube	-80C	Aurora	Enceladus	frozen whole. Smaller piece of active chimney of Enceladus.
HACON21	Kron Prins Haakon	2	2021-10-07	ROV08	82.8971	-6.2562	3885	00:19:30	Rock	Rocc4	C	bulk	CAGE-KH-HACON21-02-ROV08-Rocc4.B	N/A	1	cryotube	-80C	Aurora	Enceladus	frozen whole. Smaller piece of active chimney of Enceladus.
HACON21	Kron Prins Haakon	2	2021-10-07	ROV08	82.8971	-6.2562	3885	00:19:43	Rock	Rocc5	A	5.1	CAGE-KH-HACON21-02-ROV08-Rocc5.1	N/A	2	cryotube	-80C	Aurora	Enceladus	Inactive chimney near Enceladus. Outer scraping near very hot venting
HACON21	Kron Prins Haakon	2	2021-10-07	ROV08	82.8971	-6.2562	3885	00:19:43	Rock	Rocc5	A	5.2	CAGE-KH-HACON21-02-ROV08-Rocc5.2	N/A	1	cryotube	-80C	Aurora	Enceladus	Inactive chimney near Enceladus. Iron oxide area outer scraping of ferrous area on rock 5
HACON21	Kron Prins Haakon	2	2021-10-07	ROV08	82.8971	-6.2562	3885	00:19:43	Rock	Rocc5	A	5.B	CAGE-KH-HACON21-02-ROV08-Rocc5.B	N/A	1	cryotube	-80C	Aurora	Enceladus	inner whole-sample inactive chimney conduit, outermost layer scraped away, rock 5
HACON21	Kron Prins Haakon	2	2021-10-08	ROV12	82.8972	-6.2553	3882	00:18:22	Rock	Rocc1	A	1.1	CAGE-KH-HACON21-02-ROV12-Rocc1.1	N/A	4	cryotube	-80C	Aurora	Hans Tore	Rock from Hans Tore crater edge, no IGT. No gradient just iron oxide whole-rock subsampled
HACON21	Kron Prins Haakon	2	2021-10-08	ROV12	82.8972	-6.2553	3882	00:18:22	Rock	Rocc1	A	1.2	CAGE-KH-HACON21-02-ROV12-Rocc1.2	N/A	2	cryotube	-80C	Aurora	Hans Tore	Rock from Hans Tore crater edge, no IGT. No gradient just iron oxide whole-rock subsampled
HACON21	Kron Prins Haakon	2	2021-10-08	ROV12	82.8972	-6.2553	3882	00:18:22	Rock	Rocc1	A	1.3	CAGE-KH-HACON21-02-ROV12-Rocc1.3	N/A	2	cryotube	-80C	Aurora	Hans Tore	Rock from Hans Tore crater edge, no IGT. No gradient just iron oxide whole-rock subsampled
HACON21	Kron Prins Haakon	2	2021-10-08	ROV12	82.8972	-6.2553	3882	00:18:22	Rock	Rocc1	A	1.4	CAGE-KH-HACON21-02-ROV12-Rocc1.4	N/A	2	cryotube	-80C	Aurora	Hans Tore	Rock from Hans Tore crater edge, no IGT. No gradient just iron oxide whole-rock subsampled
HACON21	Kron Prins Haakon	2	2021-10-08	ROV12	82.8972	-6.2553	3882	00:18:22	Rock	Rocc1	A	1.4 gluteraldehyde	CAGE-KH-HACON21-02-ROV12-Rocc1-FIXED	N/A	2	cryotube with 2% gluteraldehyde	+4C	Aurora	Hans Tore	Rock from Hans Tore crater edge, no IGT
HACON21	Kron Prins Haakon	2	2021-10-08	ROV12	82.8972	-6.2554	3882	00:18:26	Rock	Rocc3	-	-	CAGE-KH-HACON21-02-ROV12-Rocc3	N/A	3	cryotube	-80C	Aurora	Hans Tore	Iron mat sample, came up outside of biobox
HACON21	Kron Prins Haakon	2	2021-10-08	ROV12	82.8972	-6.2554	3882	00:18:26	Rock	Rocc3	-	-	CAGE-KH-HACON21-02-ROV12-Rocc3-FIXED	N/A	4	cryotube	+4C	Aurora	Hans Tore	Iron mat sample, came up outside of biobox
HACON21	Kron Prins Haakon	2	2021-10-09	ROV15	82.8971	-6.2562	3882	00:14:52	BladeCore	BC1	-	0-30 cm	CAGE-KH-HACON21-02-ROV15-BC1-Xxcm-Xxcm	HACON21-ROV15-BC1-Xxcm-Xxcm	2	cryobag	-80C	Aurora	near Enceladus	iron mat, active layer on top most likely. Nice gradient. All 1 cm intervals from 0 to 30cm subsampled.
HACON21	Kron Prins Haakon	2	2021-10-09	ROV15	82.8971	-6.2562	3882	00:15:00	BladeCore	BC3	-	0-17 cm	CAGE-KH-HACON21-02-ROV15-BC3-Xxcm-Xxcm	HACON21-ROV15-BC3-Xxcm-Xxcm	2	cryobag	-80C	Aurora	near Enceladus	iron mat, active layer on top most likely. Not such a nice gradient. All 1 cm intervals from 0 to 17cm subsampled.
HACON21	Kron Prins Haakon	2	2021-10-10	ROV16	82.8971	-6.2557	3886	00:13:54	Rock	Rocc1	-	bulk	CAGE-KH-HACON21-02-ROV16-Rocc1	N/A	2	rock in freezer (wetlab KPH)	-80C	Aurora	Ganymede	Active chimney of unnamed vent
HACON21	Kron Prins Haakon	2	2021-10-10	ROV16	82.8971	-6.2558	3885	00:15:26	Rock	Rocc3	-	1	CAGE-KH-HACON21-02-ROV16-Rocc3	N/A	2	cryotube	-80C	Aurora	Ganymede	Extinct chimney, 2 x grey and green substrate, 2 x ferrous substrate
HACON21	Kron Prins Haakon	2	2021-10-10	ROV16	82.8971	-6.2558	3885	00:15:26	Rock	Rocc3	-	2	CAGE-KH-HACON21-02-ROV16-Rocc3	N/A	2	cryotube	-80C	Aurora	Ganymede	Extinct chimney, 2 x grey and green substrate, 2 x ferrous substrate
HACON21	Kron Prins Haakon	2	2021-10-10	ROV16	82.8972	-6.2553	3882		Biosyringe	BS1	-	-	CAGE-KH-HACON21-02-ROV16-BS01	HACON21-ROV16-BS1	24	cryotube	-80C	Aurora	Hans Tore	biosyringe of Hans Tore crater at crater summit. Snorkel dug somewhat into the soft crater precipitates. Grey/ black but somewhat sticky.
HACON21	Kron Prins Haakon	2	2021-10-10	ROV16	82.8972	-6.2553	3882		Suction Sampler	Succ1	-	-	CAGE-KH-HACON21-02-ROV16-Succ1	HACON21-ROV16-Succ1	1	cryotube	-80C	Aurora	Hans Tore	sediment sludge removed from animal collection suction sampling chamber after sampling Hans Tore mound
HACON21	Kron Prins Haakon	2	2021-10-10	ROV16	82.8972	-6.2553	3882		Suction Sampler	Succ3	-	-	CAGE-KH-HACON21-02-ROV16-Succ3	HACON21-ROV16-Succ3	1	cryotube	-80C	Aurora	Hans Tore	sediment sludge removed from animal collection suction sampling chamber after sampling Hans Tore mound
HACON21	Kron Prins Haakon	2	2021-10-11	ROV18	82.8971	-6.256	3906	00:13:52	Rock	Rocc2	A	1.1	CAGE-KH-HACON21-02-ROV18-Rocc2.1.1	N/A	2	cryotube	-80C	Aurora	Ganymede	grey outside. Looks like very old collapsed conduit backside. Silica inside. This is outermost layer.
HACON21	Kron Prins Haakon	2	2021-10-11	ROV18	82.8971	-6.256	3906	00:13:52	Rock	Rocc2	A	1.2	CAGE-KH-HACON21-02-ROV18-Rocc2.1.2	N/A	2	cryotube	-80C	Aurora	Ganymede	grey outside. Looks like very old collapsed conduit backside. Silica inside. This is mm inside of 2.1.1
HACON21	Kron Prins Haakon	2	2021-10-11	ROV18	82.8971	-6.256	3906	00:13:52	Rock	Rocc2	A	1.3	CAGE-KH-HACON21-02-ROV18-Rocc2.1.3	N/A	2	cryotube	-80C	Aurora	Ganymede	grey outside. Looks like very old collapsed conduit backside. Silica inside. This is mm inside of 2.1.2. Innermost layer.
HACON21	Kron Prins Haakon	2	2021-10-11	ROV18	82.8971	-6.256	3906	00:13:52	Rock	Rocc2	A	2.1	CAGE-KH-HACON21-02-ROV18-Rocc2.2.1	N/A	2	cryotube	-80C	Aurora	Ganymede	grey outside. Looks like very old collapsed conduit backside. Silica inside. This is outermost layer.
HACON21	Kron Prins Haakon	2	2021-10-11	ROV18	82.8971	-6.256	3906	00:13:52	Rock	Rocc2	A	2.2	CAGE-KH-HACON21-02-ROV18-Rocc2.2.2	N/A	2	cryotube	-80C	Aurora	Ganymede	grey outside. Looks like very old collapsed conduit backside. Silica inside. This is mm inside of 2.2.1.
HACON21	Kron Prins Haakon	2	2021-10-11	ROV18	82.8971	-6.256	3906	00:13:52	Rock	Rocc2	A	2.3	CAGE-KH-HACON21-02-ROV18-Rocc2.2.3	N/A	2	cryotube	-80C	Aurora	Ganymede	grey outside. Looks like very old collapsed conduit backside. Silica inside. This is mm inside of 2.2.2. Innermost layer.
HACON21	Kron Prins Haakon	2	2021-10-11	ROV18	82.8971	-6.256	3906	00:13:52	Rock	Rocc2	A	2.3, gluteraldehyde	CAGE-KH-HACON21-02-ROV18-Rocc2.2.3	N/A	1	cryotube with 2% gluteraldehyde	+4C	Aurora	Ganymede	grey outside. Looks like very old collapsed conduit backside. Silica inside. This is mm inside of 2.2.2. Innermost layer. FIXED.
HACON21	Kron Prins Haakon	2	2021-10-11	ROV18	82.8971	-6.256	3906	00:13:52	Rock	Rocc2	A	3.1	CAGE-KH-HACON21-02-ROV18-Rocc2.3.1	N/A	2	cryotube	-80C	Aurora	Ganymede	grey outside. Looks like tip of old chimney conduit. Very soft to cut into entire sample gradient. This is outermost layer.
HACON21	Kron Prins Haakon	2	2021-10-11	ROV18	82.8971	-6.256	3906	00:13:52	Rock	Rocc2	A	3.2	CAGE-KH-HACON21-02-ROV18-Rocc2.3.2	N/A	2	cryotube	-80C	Aurora	Ganymede	grey outside. Looks like tip of old chimney conduit. Very soft to cut into entire sample gradient. This is mm inside of 2.3.1.
HACON21	Kron Prins Haakon	2	2021-10-11	ROV18	82.8971	-6.256	3906	00:13:52	Rock	Rocc2	A	3.2, gluteraldehyde	CAGE-KH-HACON21-02-ROV18-Rocc2.3.2	N/A	1	cryotube with 2% gluteraldehyde	+4C	Aurora	Ganymede	grey outside. Looks like tip of old chimney conduit. Very soft to cut into entire sample gradient. This is mm inside of 2.3.1. FIXED.
HACON21	Kron Prins Haakon	2	2021-10-11	ROV18	82.8971	-6.256	3906	00:13:52	Rock	Rocc2	A	3.3	CAGE-KH-HACON21-02-ROV18-Rocc2.3.3	N/A	2	cryotube	-80C	Aurora	Ganymede	grey outside. Looks like tip of old chimney conduit. Very soft to cut into entire sample gradient. This is mm inside of 2.3.2.
HACON21	Kron Prins Haakon	2	2021-10-11	ROV18	82.8971	-6.256	3906	00:13:52	Rock	Rocc2	A	3.4	CAGE-KH-HACON21-02-ROV18-Rocc2.3.4	N/A	2	cryotube	-80C	Aurora	Ganymede	grey outside. Looks like tip of old chimney conduit. Very soft to cut into entire sample gradient. This is mm inside of 2.3.3.
HACON21	Kron Prins Haakon	2	2021-10-11	ROV18	82.8971	-6.256	3906	00:13:52	Rock	Rocc2	A	3.5	CAGE-KH-HACON21-02-ROV18-Rocc2.3.5	N/A	2	cryotube	-80C	Aurora	Ganymede	grey outside. Looks like tip of old chimney conduit. Very soft to cut into entire sample gradient. This is mm inside of 2.3.4.
HACON21	Kron Prins Haakon	2	2021-10-11	ROV18	82.8971	-6.256	3906	00:13:52	Rock	Rocc2	A	3.6	CAGE-KH-HACON21-02-ROV18-Rocc2.3.6	N/A	2	cryotube	-80C	Aurora	Ganymede	grey outside. Looks like tip of old chimney conduit. Very soft to cut into entire sample gradient. This is mm inside of 2.3.5.
HACON21	Kron Prins Haakon	2	2021-10-11	ROV18	82.8971	-6.256	3906	00:13:52	Rock	Rocc2	A	3.7	CAGE-KH-HACON21-02-ROV18-Rocc2.3.7	N/A	2	cryotube	-80C	Aurora	Ganymede	grey outside. Looks like tip of old chimney conduit. Very soft to cut into entire sample gradient. This is mm inside of 2.3.6.
HACON21	Kron Prins Haakon	2	2021-10-11	ROV18	82.8971	-6.256	3906	00:13:52	Rock	Rocc2	A	3.8	CAGE-KH-HACON21-02-ROV18-Rocc2.3.8	N/A	2	cryotube	-80C	Aurora	Ganymede	grey outside. Looks like tip of old chimney conduit. Very soft to cut into entire sample gradient. This is mm inside of 2.3.7. Innermost layer.
HACON21	Kron Prins Haakon	2	2021-10-11	ROV18	82.8971	-6.256	3906	00:13:52	Rock	Rocc2	A	4.1	CAGE-KH-HACON21-02-ROV18-Rocc2.4.1	N/A	2	cryotube	-80C	Aurora	Ganymede	black outside. Black, some barite crystals. Revealed some small pores, possible source of black. This is outermost layer.
HACON21	Kron Prins Haakon	2	2021-10-11	ROV18	82.8971	-6.256	3906	00:13:52	Rock	Rocc2	A	4.2	CAGE-KH-HACON21-02-ROV18-Rocc2.4.2	N/A	2	cryotube	-80C	Aurora	Ganymede	black outside. Black, some barite crystals. Revealed some small pores, possible source of black. This is mm inside of 2.4.1.
HACON21	Kron Prins Haakon	2	2021-10-11	ROV18	82.8971	-6.256	3906	00:13:52	Rock	Rocc2	A	4.3	CAGE-KH-HACON21-02-ROV18-Rocc2.4.3	N/A	1	cryotube	-80C	Aurora	Ganymede	black outside. Black, some barite crystals. Revealed some small pores, possible source of black. This is mm inside of 2.4.2.
HACON21	Kron Prins Haakon	2	2021-10-11	ROV18	82.8971	-6.256	3906	00:13:52	Rock	Rocc2	A	5.1	CAGE-KH-HACON21-02-ROV18-Rocc2.5.1	N/A	1	cryotube	-80C	Aurora	Ganymede	Very thin scrapable surface. Outermost layer
HACON21	Kron Prins Haakon	2	2021-10-11	ROV18	82.8971	-6.256	3906	00:13:52	Rock	Rocc2	A	5.2	CAGE-KH-HACON21-02-ROV18-Rocc2.5.2	N/A	1	cryotube	-80C	Aurora	Ganymede	Very thin scrapable surface. This is mm inside of 2.5.1. Innermost layer.
HACON21	Kron Prins Haakon	2	2021-10-11	ROV18	82.8971	-6.256	3906	00:13:52	Rock	Rocc2	A	6.1	CAGE-KH-HACON21-02-ROV18-Rocc2.6.1	N/A	1	cryotube	-80C	Aurora	Ganymede	Very thin scrapable surface. Outermost layer
HACON21	Kron Prins Haakon	2	2021-10-11	ROV18	82.8971	-6.256	3906	00:13:52	Rock	Rocc2	A	6.2	CAGE-KH-HACON21-02-ROV18-Rocc2.6.2	N/A	1	cryotube	-80C	Aurora	Ganymede	Very thin scrapable surface. This is mm inside of 2.6.1. Innermost layer.
HACON21	Kron Prins Haakon	2	2021-10-11	ROV18	82.8971	-6.256	3906	00:13:52	Rock	Rocc2	A	7.1	CAGE-KH-HACON21-02-ROV18-Rocc2.7.1	N/A	1	cryotube	+4C	Aurora	Ganymede	black veins, barite crystals, and green grey. This is outermost layer.
HACON21	Kron Prins Haakon	2	2021-10-11	ROV18	82.8971	-6.256	3906	00:13:52	Rock	Rocc2	A	2.7.1, gluteraldehyde	CAGE-KH-HACON21-02-ROV18-Rocc2.7.1	N/A	1	cryotube with 2% gluteraldehyde	+4C	Aurora	Ganymede	black veins, barite crystals, and green grey. This is outermost layer. FIXED.
HACON21	Kron Prins Haakon	2	2021-10-11	ROV18	82.8971	-6.256	3906	00:13:52	Rock	Rocc2	A	7.2	CAGE-KH-HACON21-02-ROV18-Rocc2.7.2	N/A	1	cryotube	-80C	Aurora	Ganymede	black veins, barite crystals, and green grey. This is mm inside of 2.7.1. Innermost layer.
HACON21	Kron Prins Haakon	2	2021-10-11	ROV18	82.8971	-6.256	3906	00:13:52	Rock	Rocc2	A	8.1	CAGE-KH-HACON21-02-ROV18-Rocc2.8.1	N/A	2	cryotube	-80C	Aurora	Ganymede	Horn-like flute on side, looks inactive. Grey-green. This is outermost layer.
HACON21	Kron Prins Haakon	2	2021-10-11	ROV18	82.8971	-6.256	3906	00:13:52	Rock	Rocc2	A	8.2	CAGE-KH-HACON21-02-ROV18-Rocc2.8.2	N/A	2	cryotube	-80C	Aurora	Ganymede	Horn-like flute on side, looks inactive. Grey-green. This is mm inside of 2.8.1.
HACON21	Kron Prins Haakon	2	2021-10-11	ROV18	82.8971	-6.256	3906	00:13:52	Rock	Rocc2	A	8.3	CAGE-KH-HACON21-02-ROV18-Rocc2.8.3	N/A	2	cryotube	-80C	Aurora	Ganymede	Horn-like flute on side, looks inactive. Grey-green. This is mm inside of 2.8.2. Innermost layer.
HACON21	Kron Prins Haakon	2	2021-10-11	ROV18	82.8971	-6.256	3906	00:13:52	Rock	Rocc2	A	9.1	CAGE-KH-HACON21-02-ROV18-Rocc2.9.1	N/A	1	cryotube	-80C	Aurora	Ganymede	Many crystals, some iron banding. Outermost layer.
HACON21	Kron Prins Haakon	2	2021-10-11	ROV18	82.8971	-6.256	3906	00:13:52	Rock	Rocc2	A	9.2	CAGE-KH-HACON21-02-ROV18-Rocc2.9.2	N/A	1	cryotube	-80C	Aurora	Ganymede	Many crystals, some iron banding. This is mm inside of 2.9.1.
HACON21	Kron Prins Haakon	2	2021-10-11	ROV18	82.8971	-6.256	3906	00:13:52	Rock	Rocc2	A	9.3	CAGE-KH-HACON21-02-ROV18-Rocc2.9.3	N/A	1	cryotube	-80C	Aurora	Ganymede	Many crystals, some iron banding. This is mm inside of 2.9.2.
HACON21	Kron Prins Haakon	2	2021-10-11	ROV18	82.8971	-6.256	3906	00:13:52	Rock	Rocc2	A	9.4	CAGE-KH-HACON21-02-ROV18-Rocc2.9.4	N/A	1	cryotube	-80C	Aurora	Ganymede	Many crystals, some iron banding. This is mm inside of 2.9.3. Innermost layer.

### Sheet: Table S2
Supplementary Table S2. Metadata for microbial sampling on expedition HACON19
Cruise	Sample	Core	Sample ID	Seafloor Depth	N	E	Depth below seafloor (cm)	Distance from Hans-Tore Vent (m)
HACON19	Sample_3_FV10	13-MUC-33	FV10	3912	82.8977	-6.2544	20	71
HACON19	Sample_6_FV27	14-MUC-34	FV27	3967	82.8955	-6.2735	20	410
HACON19	Sample_14_FV103_2	34-MUC-37	FV103 (2)	4102	82.9103	-6.3279	22	1670
HACON19	Sample_19_FV127	46-MUC-39	FV127	3963	82.8994	-6.1639	22-23	1260

### Sheet: Table S3
Supplementary Table S3. Porewater geochemical analyses from sediment core BC01 near Enceladus vent.
Sample ID	Depth	Alkalinity	NH4	SO4	Cl
	(cm)	mM	µm	mm	mm
CAGE-KH-HACON21-02-ROV15-BC1	0	2.29	BD	21.0958	513.43
CAGE-KH-HACON21-02-ROV15-BC1	2	2.25	BD	21.8631	513.48
CAGE-KH-HACON21-02-ROV15-BC1	4	2.32	3.6	21.4499	519.57
CAGE-KH-HACON21-02-ROV15-BC1	6	2.38	<1	21.5863	522.5
CAGE-KH-HACON21-02-ROV15-BC1	8	2.39	<1	21.9442	519.87
CAGE-KH-HACON21-02-ROV15-BC1	12	2.23	BD	22.6008	518.2
CAGE-KH-HACON21-02-ROV15-BC1	16	2.26	2.07	22.6017	518.07
CAGE-KH-HACON21-02-ROV15-BC1	20	2.21	3.01	22.2967	518.07
CAGE-KH-HACON21-02-ROV15-BC1	24	2.05	BD	23.4815	529.63
CAGE-KH-HACON21-02-ROV15-BC1	26	1.96	BD	22.5023	520.68
Arctic Bottom Seawater*+	-	2.39*	<0.03+	28.3+	542+
BD = below detection; mM = mmol/L ; μm = umol/kg fl. ; mm = mmol/kg fl. Bottom seawater NH4, SO4 and Cl values represent (+) Aurora background seawater taken by CTD Niskin (3750m depth, see Sert et al. 2022, Biogeosciences), and (*) Alkalinity in background seawater near Loki's Castle Vent Field (see Pereira et al. 2025)

### Sheet: Table S4
Supplementary Table S4. Sample extraction results for samples with measurable DNA from HACON21 and HACON19. Eluted in loTE for sending to sequencing facility (10 mM Tris, 0.1 mM EDTA).
Expedition	Sample ID	Sample weight (mg)	DNA Conc. Quantus (ng/µl)	A260/280	A260/230	Volume provided (µl)	Total DNA Quantus (ng)
HACON21	HC21-ROV16-BS1-NP	500	18.8	1.57	0.71	38	714.4
HACON21	HC21-ROV16-BS1	500	12.5	1.61	0.56	38	475
HACON21	HC21-ROV16-Succ1	90	17.1	1.51	0.81	38	649.8
HACON21	HC21-ROV16-Succ3	230	15.7	1.55	0.72	38	596.6
HACON21	HC21-ROV08-Rocc5-2	490	15.5	1.52	0.81	38	589
HACON21	HC21-ROV12-Rocc1-1	5510	28.1	1.6	1.17	38	1067.8
HACON21	HC21-ROV15-BC1-0-1	470	48	1.71	1.5	38	1824
HACON21	HC21-ROV15-BC1-1-2	500	82.4	1.81	1.78	38	3131.2
HACON21	HC21-ROV15-BC1-2-3	510	85	1.85	1.84	38	3230
HACON21	HC21-ROV15-BC1-3-4	540	37.4	1.73	1.23	38	1421.2
HACON21	HC21-ROV15-BC1-4-5	500	25.5	1.69	1.01	38	969
HACON21	HC21-ROV15-BC1-5-6	500	8.96	1.68	0.42	38	340.48
HACON21	HC21-ROV15-BC1-6-7	500	11.9	1.59	0.69	38	452.2
HACON21	HC21-ROV15-BC1-7-8	620	26.6	1.6	0.92	38	1010.8
HACON21	HC21-ROV15-BC1-8-9	510	14.6	1.92	0.45	38	554.8
HACON21	HC21-ROV15-BC1-9-10	540	10.9	1.55	0.43	38	414.2
HACON21	HC21-ROV15-BC1-10-11	500	1.83	0.95	0.23	38	69.54
HACON21	HC21-ROV15-BC1-11-12	540	6.59	1.18	0.45	38	250.42
HACON21	HC21-ROV15-BC1-13-14	490	7.04	1.35	0.53	38	267.52
HACON21	HC21-ROV15-BC1-15-16	570	5.56	1.44	0.5	38	211.28
HACON21	HC21-ROV15-BC1-19-20	540	9.59	1.53	0.69	38	364.42
HACON21	HC21-ROV15-BC1-26-27	510	6.73	1.97	0.43	38	255.74
HACON21	HC21-ROV15-BC3-5-6	560	16.3	1.67	0.87	38	619.4
HACON19	FV10	556	4.07	1.28	0.94	30	122.1
HACON19	FV127	536	0.0944	1.18	1.57	30	2.832
HACON19	FV103 (2)	564	3.53	1.31	0.85	30	105.9
HACON19	FV27	565	0.852	1.34	1.04	30	25.56

### Sheet: Table S5
Supplementary Table S5. Read statistics for Illumina NovaSeq/ HiSeq sequencing.
									Number of QC'ed reads with PHRED quality value
Sample Name	Technology	Total number of QC read pairs	Mean per base read quality	% reads passed QC	% GC	Q9	Q10	Q11	Q12	Q13	Q14	Q15	Q16	Q17	Q18	Q19	Q20	Q21	Q22	Q23	Q24	Q25	Q26	Q27	Q28	Q29	Q30	Q31	Q32	Q33	Q34	Q35	Q36	Q37+
Sample_10-HC21-ROV15-BC1-26-27	NovaSeq	75677270	35.7009	0.8955	0.48	0	0	0	0	0	0	0	0	0	0	1	90	718	2452	6519	14982	30561	56123	104771	220276	516883	1091973	1927572	2809394	4056964	6115384	12512013	43260400	2950194
Sample_11-HC21-ROV15-BC1-2-3	NovaSeq	55929145	35.6588	0.9005	0.49	0	0	0	0	0	0	0	0	0	0	0	102	714	2300	5982	13024	26374	48488	91529	188285	429327	886134	1543414	2238331	3098844	4557362	8960240	31458456	2380239
Sample_12-HC21-ROV15-BC1-3-4	NovaSeq	53849381	35.705	0.8622	0.53	0	0	0	0	0	0	0	0	0	0	0	108	831	2634	6793	14776	28737	49957	88374	168069	364821	752311	1343185	1974316	2866118	4352058	8659652	30627893	2548748
Sample_13-HC21-ROV15-BC1-4-5	NovaSeq	76456095	35.6918	0.8996	0.55	0	0	0	0	0	0	0	0	0	0	0	188	1327	4382	10869	22938	44123	75572	132136	245755	519898	1064792	1919979	2862274	4180345	6266636	12322723	43076190	3705968
Sample_14-HC21-ROV15-BC1-5-6	NovaSeq	82994813	35.7021	0.9071	0.54	0	0	0	0	0	0	0	0	0	0	3	165	1354	4564	11379	24070	46040	79072	139126	261434	562257	1158030	2074966	3079286	4474307	6712882	13176855	46977047	4211976
Sample_15-HC21-ROV15-BC1-6-7	NovaSeq	61420081	35.7021	0.9074	0.54	0	0	0	0	0	0	0	0	0	0	0	105	973	3237	7911	16772	32108	56028	99296	194493	427437	889903	1593492	2341989	3367162	5041745	9916066	34567334	2864030
Sample_16-HC21-ROV15-BC1-7-8	NovaSeq	60398522	35.7021	0.8984	0.54	0	0	0	0	0	0	0	0	0	0	0	110	788	2557	6302	14069	27654	49716	92672	189065	434472	908035	1601103	2315657	3288820	4910524	9655397	34082147	2819434
Sample_17-HC21-ROV15-BC1-8-9	NovaSeq	61508310	35.7003	0.913	0.52	0	0	0	0	0	0	0	0	0	0	0	99	797	2773	6772	14939	29506	52274	94640	189030	427528	887990	1578994	2308034	3312720	4934924	9822653	34929284	2915353
Sample_18-HC21-ROV15-BC1-9-10	NovaSeq	60275926	35.6886	0.8912	0.52	0	0	0	0	0	0	0	0	0	0	1	113	828	2669	6683	14680	28989	52165	94549	188553	428515	896455	1591552	2316323	3291109	4862477	9581813	34114898	2803554
Sample_19-HC21-ROV15-BC3-5-6	NovaSeq	71056768	35.6973	0.9085	0.51	0	0	0	0	0	0	0	0	0	0	0	132	963	3136	7859	17139	33489	58640	104689	207326	473581	1002721	1798111	2652051	3843446	5786840	11605735	40288811	3172099
Sample_1-HC21-ROV08-Rocc5-2	NovaSeq	71786124	35.6834	0.9118	0.52	0	0	0	0	0	0	0	0	0	0	0	132	1013	3540	9163	19898	39027	68175	122050	240153	535075	1098973	1919288	2766117	3911108	5778647	11249922	40384737	3639106
Sample_20-HC21-ROV16-BS1-NP	NovaSeq	50584425	35.6465	0.9029	0.51	0	0	0	0	0	0	0	0	0	0	1	87	661	2376	6483	14315	28713	49465	87671	170156	375747	767046	1351870	1973973	2847935	4257168	8489005	28101190	2060563
Sample_21-HC21-ROV16-BS1	NovaSeq	90944041	35.6465	0.9131	0.51	0	0	0	0	0	0	0	0	0	0	2	191	1371	5117	13149	29354	56091	95446	165054	2747-10-04	662047	1333967	2333040	3399795	4907646	7368900	14612566	51398923	4251744
Sample_22-HC21-ROV16-Succ1	NovaSeq	62453911	35.6447	0.9135	0.46	0	0	0	0	0	0	0	0	0	0	0	91	673	2171	5803	13244	27514	51757	100722	215880	502541	1032847	1767470	2521387	3471116	5108590	10207663	35079299	2345143
Sample_23-HC21-ROV16-Succ3	NovaSeq	50040307	35.6889	0.9036	0.5	0	0	0	0	0	0	0	0	0	0	0	112	769	2814	7560	16635	31948	54097	92160	171215	364428	733923	1277906	1857013	2684767	4041976	8124459	28367046	2211479
Sample_2-HC21-ROV12-Rocc1-1	NovaSeq	71095336	35.6197	0.908	0.45	0	0	0	0	0	0	0	0	0	0	2	98	812	2056	4348	9064	18432	35767	72622	169812	422327	890492	1597421	2516207	4236175	7721459	17200850	34761749	1435643
Sample_3-HC21-ROV15-BC1-0-1	NovaSeq	75591006	35.6845	0.9052	0.51	0	0	0	0	0	0	0	0	0	0	1	141	1115	3491	9036	19980	39213	68638	124287	240689	528257	1091014	1944047	2862124	4156202	6184069	12245808	42604369	3468525
Sample_4-HC21-ROV15-BC1-10-11	NovaSeq	94067895	35.6846	0.8995	0.53	0	0	0	0	0	0	0	0	0	0	0	157	1240	4403	11295	24612	48022	85061	153874	302615	665164	1378103	2456145	3662938	5207483	7638614	14868215	52778896	4781058
Sample_5-HC21-ROV15-BC1-11-12	NovaSeq	86087259	35.6817	0.8926	0.52	0	0	0	0	0	0	0	0	0	0	1	140	1125	3790	9980	21607	42438	74596	136924	272922	608631	1256053	2238597	3302272	4751786	7037663	13993686	48421845	3913203
Sample_6-HC21-ROV15-BC1-13-14	NovaSeq	90914582	35.6995	0.8907	0.53	0	0	0	0	0	0	0	0	0	0	0	203	1419	4737	11630	25159	48091	83841	150824	290374	632470	1299619	2311292	3420841	4954546	7311581	14378438	51488634	4500883
Sample_7-HC21-ROV15-BC1-15-16	NovaSeq	145634518	35.7045	0.9098	0.51	0	0	0	0	0	0	0	0	0	0	1	269	1938	6320	15985	34349	67935	120271	221092	452330	1042501	2172793	3825273	5512071	7843385	11548169	22602431	82939764	7227641
Sample_8-HC21-ROV15-BC1-19-20	NovaSeq	49969695	35.659	0.9159	0.48	0	0	0	0	0	0	0	0	0	0	1	67	431	1508	4019	9138	18595	34663	68465	154177	382042	813271	1417093	2006442	2809356	4067147	7963763	28105800	2113717
Sample_9-HC21-ROV15-BC1-1-2	NovaSeq	69330993	35.7197	0.8974	0.51	0	0	0	0	0	0	0	0	0	0	0	121	977	3368	7859	17512	34109	59614	107579	210051	463194	959502	1711632	2517520	3672813	5522632	11093525	39811232	3137753
Sample_14_FV103_2	HiSeq	31040553	39.78	0.858302	0.582	0	0	0	0	0	0	0	0	0	0	0	0	1	21	157	801	2105	4969	11266	22290	49120	97573	163520	241879	327338	431031	561713	742453	28384316
Sample_19_FV127	HiSeq	28953649	39.65	0.880187	0.4638	0	0	0	0	0	0	0	0	0	0	0	0	38	1219	4200	10562	21623	73194	206030	76621	76661	117362	175024	243030	319572	408767	523058	679863	26016825
Sample_3_FV10	HiSeq	36039230	39.83	0.849608	0.5644	0	0	0	0	0	0	0	0	0	0	0	0	0	34	307	1303	3152	7912	18324	27849	57813	111464	185111	273111	372870	494590	644784	856370	32984236
Sample_6_FV27	HiSeq	30731478	39.78	0.852343	0.5863	0	0	0	0	0	0	0	0	0	0	0	0	1	39	279	1181	2881	7219	16123	23117	48083	92723	155637	230973	315172	415784	548112	725921	28148233
